# In Silico Analysis of Drug Off-Target Effects on Diverse Isoforms of Cervical Cancer for Enhanced Therapeutic Strategies

**DOI:** 10.1101/2023.09.09.556929

**Authors:** Azhar Iqbal, Faisal Ali, Moawaz Aziz, Asad Ullah Shakil, Shanza Choudhary, Adiba Qayyum, Fiza Arshad, Sarah Ashraf, Sheikh Arslan Sehgal, Momina Hussain, Muhammad Sajid

## Abstract

Cervical cancer is a severe medical issue as 500,000 new cases of cervical cancer are identified in the world every year. The selection and analysis of the suitable gene target are the most crucial in the early phases of drug design. The emphasis at one protein while ignoring its several isoforms or splice variations may have unexpected therapeutic or harmful side effects. In this work, we provide a computational analysis of interactions between cervical cancer drugs and their targets that are influenced by alternative splicing. By using open-accessible databases, we targeted 45 FDA-approved cervical cancer drugs targeting various genes having more than two distinct protein-coding isoforms. Binding pocket interactions revealed that many drugs do not have possible targets at the isoform level. In terms of size, shape, electrostatic characteristics, and structural analysis have shown that various isoforms of the same gene with distinct ligand-binding pocket configurations. Our results emphasized the risks of ignoring possibly significant interactions at the isoform level by concentrating just on the canonical isoform and promoting consideration of the impacts of cervical cancer drugs on- and off-target at the isoform level to further research.
