## Supplementary Table 1 for "In Silico Analysis of Drug Off-Target Effects on Diverse Isoforms of Cervical Cancer for Enhanced Therapeutic Strategies"

### Sheet: Sheet1
Genes		Types of Mutation		Transcript		AA mutation		CDS mutation		No. of samples
PIK3CA		Misense		ENST00000263967.3		p.E545K		c.1633G>A		143
KRAS		Misense		ENST00000256078.8		p.G12D		c.35G>A		56
		Misense				p.G12V		c.35G>T		27
KMT2D		Nonsense		ENST00000301067.11		p.R4904*		c.14710C>T		3
T53		Misense		ENST00000269305.8		p.R273C		c.817C>T		6
		Misense				p.R175H		c.524G>A		5
ARID1A		Misense		ENST00000324856.12		p.P494T		c.1480C>A		11
		Misense				p.V2046E		c.6137T>A		5
EP300		Missense		ENST00000263253.8		p.D1399N		p.D1399N		5
FBXW7		Misense		ENST00000603548.6		p.R465C		c.1393C>T		6
FAT1		Nonsense		ENST00000441802.6		p.R1096Q		c.3287G>A		21\1
ERBB2		Misense		ENST00000269571.9		p.S310F		c.929C>T		18
NOTCH1		Misense		ENST00000277541.7		p.P1405H		c.4214C>A		10
STK11		Whole gene deletion		ENST00000326873.11		p.0		c.1*del		13
CDK12		Misense		ENST00000447079.4		p.L1323F		c.3969G>C		20\2
CASP8		Misense		ENST00000358485.8		p.R491Q		c.1472G>A		19\2
MED12		Misense		ENST00000374080.7		p.D23Y		c.67G>T		24\2
MAPK1		Misense		ENST00000215832.10		p.E322K		c.964G>A		23
ERBB3		Misense		ENST00000267101.7		p.V104M		c.310G>A		21/4
NFE2L2		Misense		ENST00000397062.7		p.E79Q		c.235G>C		27
RB1		Nonsense		ENST00000267163.5		p.S576*		c.1727C>G		31
BAP1		Nonsense		ENST00000460680.5		p.S460*		c.1379C>G		16
LATS1		Misense		ENST00000543571.5		p.Q225E		c.673C>G		13
SMAD4		Misense		ENST00000342988.7		p.R361H		c.1082G>A		26\5
HLA-B		Unknown		ENST00000412585.6		p.?		c.896-1G>C		14
POLE		Misense		ENST00000320574.9		p.E289K		c.865G>A		15
POLQ		Misense		ENST00000264233.5		p.D67H		c.199G>C		13
COL1A1		Misense		ENST00000225964.9		p.E1401K		p.E1401K		8
SIRPA		Coding silent		ENST00000622179.4		p.P129=		c.387C>T		7
STIL		Misense		ENST00000371877.7		p.G229R		c.685G>A		7
TGFBR2		Misense		ENST00000359013.4		p.T555I		c.1664C>T		9
HLA-A		Nonsense		ENST00000396634.5		p.Q120H		c.360G>C		21
FAM155A		Nonsense		ENST00000375915.3		p.E169*		c.505G>T		6
